# Monotreme-specific conserved proteins derived from retroviral reverse transcriptase

**DOI:** 10.1101/2022.02.03.479050

**Authors:** Koichi Kitao, Takayuki Miyazawa, So Nakagawa

**Affiliations:** Laboratory of Virus-Host Coevolution, Institute for Frontier Life and Medical Sciences, Kyoto University, Sakyo-ku, Kyoto 606-8507, Japan; Department of Molecular Life Science, Tokai University School of Medicine, Isehara, Kanagawa 259-1193, Japan

## Abstract

Endogenous retroviruses (ERVs) have played an essential role in the evolution of mammals. Many ERV-derived genes are reported in the therians that are involved in placental development. However, the contribution of the ERV-derived genes in monotremes, which are oviparous mammals, remains to be uncovered. Here, we conducted a comprehensive search for possible ERV-derived genes in platypus and echidna genomes and identified three reverse transcriptase-like genes named *RTOM1*, *2*, and *3*. They were found to be clustered in the *GRIP2* intron. Phylogenetic analysis revealed that *RTOM1*, *2*, and *3* are strongly conserved between these species, and they were generated by tandem duplications before the divergence of platypus and echidna. The *RTOM* transcripts were specifically expressed in the testis, suggesting the physiological importance of *RTOM* genes. This is the first study reporting monotreme-specific *de novo* gene candidates derived from ERVs, which provides new insights into the unique evolution of monotremes.
