## Supplementary tables for "Monotreme-specific conserved proteins derived from retroviral reverse transcriptase"

### Sheet: Table S1
Table S1. The HMM profiles in GyDB used in this study.
Gene	HMM
gag	GAG_412_mdg1
gag	GAG_alpharetroviridae
gag	GAG_athila
gag	GAG_betaretroviridae
gag	GAG_cer2_3
gag	GAG_crm
gag	GAG_reina
gag	GAG_del
gag	GAG_galadriel
gag	GAG_deltaretroviridae
gag	GAG_gammaretroviridae
gag	GAG_lentiviridae
gag	GAG_micropia_mdg3
gag	GAG_osvaldo
gag	GAG_spumaretroviridae
gag	GAG_tat
gag	GAG_TF
gag	GAG_csrn1
gag	GAG_1731
gag	GAG_17_6
gag	GAG_a_clade
gag	GAG_b_clade
gag	GAG_bel
gag	GAG_codi_c
gag	GAG_codi_d
gag	GAG_codi_I
gag	GAG_codi_II
gag	GAG_copia
gag	GAG_epsilonretroviridae
gag	GAG_galea
gag	GAG_gmr1
gag	GAG_gypsy
gag	GAG_hydra
gag	GAG_maggy
gag	GAG_oryco
gag	GAG_pao
gag	GAG_pCretro
gag	GAG_pseudovirus
gag	GAG_pyggy
gag	GAG_pyret
gag	GAG_retrofit
gag	GAG_sinbad
gag	GAG_sire
gag	GAG_suzu
gag	GAG_tas
gag	GAG_tork
gag	GAG_v_clade
gag	GAGCOAT_caulimovirus
gag	GAGCOAT_cavemovirus
gag	GAGCOAT_soymovirus
gag	GAGCOAT_badnavirus
pro	AP_DTG_ILG_template
pro	AP_micropia_mdg3
pro	AP_alpharetroviridae
pro	AP_athila
pro	AP_betaretroviridae
pro	AP_cer2_3
pro	AP_bel
pro	AP_crm
pro	AP_reina
pro	AP_del
pro	AP_galadriel
pro	AP_cog3577
pro	AP_cog5550
pro	AP_ddi
pro	AP_deltaretroviridae
pro	AP_gammaretroviridae
pro	AP_lentiviridae
pro	AP_nix1
pro	AP_osvaldo
pro	AP_pepsins_A1a
pro	AP_pepsins_A1b
pro	AP_saspase
pro	AP_retropepsins
pro	AP_spumaretroviridae
pro	AP_tat
pro	AP_ty1copia
pro	AP_csrn1
pro	AP_1731
pro	AP_17_6
pro	AP_412_mdg1
pro	AP_a_clade
pro	AP_b_clade
pro	AP_caulimoviridae_dom2
pro	AP_caulimovirus
pro	AP_badnavirus
pro	AP_cavemovirus
pro	AP_codi_c
pro	AP_codi_d
pro	AP_codi_I
pro	AP_codi_II
pro	AP_copia
pro	AP_epsilonretroviridae
pro	AP_galea
pro	AP_gmr1
pro	AP_gypsy
pro	AP_hydra
pro	AP_maggy
pro	AP_oryco
pro	AP_pao
pro	AP_pseudovirus
pro	AP_pyggy
pro	AP_pyret
pro	AP_pCretro
pro	AP_retrofit
pro	AP_sinbad
pro	AP_sire
pro	AP_soymovirus
pro	AP_suzu
pro	AP_tas
pro	AP_TF
pro	AP_tork
pro	AP_v_clade
pol	RT_412_mdg1
pol	RT_alpharetroviridae
pol	RT_athila
pol	RT_betaretroviridae
pol	RT_cer2_3
pol	RT_crm
pol	RT_reina
pol	RT_del
pol	RT_galadriel
pol	RT_TF
pol	RT_deltaretroviridae
pol	RT_gammaretroviridae
pol	RT_lentiviridae
pol	RT_micropia_mdg3
pol	RT_osvaldo
pol	RT_spumaretroviridae
pol	RT_tat
pol	RT_csrn1
pol	RT_1731
pol	RT_17_6
pol	RT_a_clade
pol	RT_b_clade
pol	RT_badnavirus
pol	RT_bel
pol	RT_caulimovirus
pol	RT_cavemovirus
pol	RT_codi_c
pol	RT_codi_d
pol	RT_codi_I
pol	RT_codi_II
pol	RT_copia
pol	RT_epsilonretroviridae
pol	RT_galea
pol	RT_gmr1
pol	RT_gypsy
pol	RT_hydra
pol	RT_maggy
pol	RT_oryco
pol	RT_pao
pol	RT_pCretro
pol	RT_pseudovirus
pol	RT_pyggy
pol	RT_pyret
pol	RT_retrofit
pol	RT_sinbad
pol	RT_sire
pol	RT_soymovirus
pol	RT_suzu
pol	RT_tas
pol	RT_tork
pol	RT_v_clade
pol	RNaseH_412_mdg1
pol	RNaseH_alpharetroviridae
pol	RNaseH_athila
pol	RNaseH_betaretroviridae
pol	RNaseH_cer2_3
pol	RNaseH_crm
pol	RNaseH_reina
pol	RNaseH_del
pol	RNaseH_galadriel
pol	RNaseH_TF
pol	RNaseH_deltaretroviridae
pol	RNaseH_gammaretroviridae
pol	RNaseH_lentiviridae
pol	RNaseH_micropia_mdg3
pol	RNaseH_osvaldo
pol	RNaseH_spumaretroviridae
pol	RNaseH_tat
pol	RNaseH_csrn1
pol	RNaseH_1731
pol	RNaseH_17_6
pol	RNaseH_a_clade
pol	RNaseH_b_clade
pol	RNaseH_badnavirus
pol	RNaseH_bel
pol	RNaseH_caulimovirus
pol	RNaseH_cavemovirus
pol	RNaseH_codi_c
pol	RNaseH_codi_d
pol	RNaseH_codi_I
pol	RNaseH_codi_II
pol	RNaseH_copia
pol	RNaseH_epsilonretroviridae
pol	RNaseH_galea
pol	RNaseH_gmr1
pol	RNaseH_gypsy
pol	RNaseH_hydra
pol	RNaseH_maggy
pol	RNaseH_oryco
pol	RNaseH_pao
pol	RNaseH_pCretro
pol	RNaseH_pseudovirus
pol	RNaseH_pyggy
pol	RNaseH_pyret
pol	RNaseH_retrofit
pol	RNaseH_sinbad
pol	RNaseH_sire
pol	RNaseH_soymovirus
pol	RNaseH_suzu
pol	RNaseH_tas
pol	RNaseH_tork
pol	RNaseH_v_clade
pol	INT_412_mdg1
pol	INT_alpharetroviridae
pol	INT_athila
pol	INT_betaretroviridae
pol	INT_cer2_3
pol	INT_crm
pol	INT_reina
pol	INT_del
pol	INT_galadriel
pol	INT_TF
pol	INT_deltaretroviridae
pol	INT_gammaretroviridae
pol	INT_lentiviridae
pol	INT_micropia_mdg3
pol	INT_osvaldo
pol	INT_spumaretroviridae
pol	INT_tat
pol	INT_csrn1
pol	INT_GIN1
pol	INT_1731
pol	INT_17_6
pol	INT_a_clade
pol	INT_b_clade
pol	INT_bel
pol	INT_codi_c
pol	INT_codi_d
pol	INT_codi_I
pol	INT_codi_II
pol	INT_copia
pol	INT_epsilonretroviridae
pol	INT_galea
pol	INT_gmr1
pol	INT_gypsy
pol	INT_hydra
pol	INT_maggy
pol	INT_oryco
pol	INT_pao
pol	INT_pCretro
pol	INT_pseudovirus
pol	INT_pyggy
pol	INT_pyret
pol	INT_retrofit
pol	INT_sinbad
pol	INT_sire
pol	INT_suzu
pol	INT_tas
pol	INT_tork
pol	INT_v_clade
pol	DUT_betaretroviridae
pol	DUT_lentiviridae
pol	DUT_caulimoviruses
env	ENV_alpharetroviridae
env	ENV_athila
env	ENV_B-type_betaretroviridae
env	ENV_D-type_betaretroviridae
env	ENV_deltaretroviridae
env	ENV_gammaretroviridae
env	ENV_errantiviridae
env	ENV_lentiviridae
env	ENV_retroviridae
env	ENV_spumaretroviridae
env	ENV_epsilonretroviridae
env	ENV_sire
env	ENV_tas

### Sheet: Table S2
Table S2. ERV-like ORFs shared between platypus and echidna.
Gene type	Platypus ORF	Echidna ORF	Bitscore	Platypus RefSeq	Echidna RefSeq
gag	Ornithorhynchus_anatinus:NC_041738.1:44194628-44196157:+	Tachyglossus_aculeatus:NC_052076.1:44745318-44746829:-	854	ZCCHC14	ZCCHC14
pro	Ornithorhynchus_anatinus:NC_041744.1:7221584-7223671:-	Tachyglossus_aculeatus:NC_052082.1:51303836-51306379:+	1359	LOC100077981 (UBB)	LOC119939226 (UBB)
	Ornithorhynchus_anatinus:NC_041744.1:7221584-7223671:-	Tachyglossus_aculeatus:NC_052086.1:27795400-27797328:-	1199	LOC100077981 (UBB)	UBC
	Ornithorhynchus_anatinus:NC_041729.1:15225711-15227342:+	Tachyglossus_aculeatus:NC_052086.1:27795400-27797328:-	1063	UBC	UBC
	Ornithorhynchus_anatinus:NC_041729.1:15225711-15227342:+	Tachyglossus_aculeatus:NC_052082.1:51303836-51306379:+	1050	UBC	LOC119939226 (UBB)
	Ornithorhynchus_anatinus:NC_041732.1:103457034-103458137:-	Tachyglossus_aculeatus:NC_052070.1:8436607-8437881:-	488	ASPRV1	ASPRV1
pol	Ornithorhynchus_anatinus:NC_041749.1:50157125-50159155:-	Tachyglossus_aculeatus:NC_052101.1:55440288-55442312:-	1228	LOC103170756 (RTOM1)	None (RTOM1)
	Ornithorhynchus_anatinus:NC_041749.1:50120675-50122537:-	Tachyglossus_aculeatus:NC_052101.1:55408366-55410228:-	1019	LOC114806514 (RTOM3)	LOC119950340 (RTOM3)
	Ornithorhynchus_anatinus:NC_041749.1:50120675-50122537:-	Tachyglossus_aculeatus:NC_052101.1:55440288-55442312:-	981	LOC114806514 (RTOM3)	None (RT0M1)
	Ornithorhynchus_anatinus:NC_041749.1:50135067-50136896:-	Tachyglossus_aculeatus:NC_052101.1:55424630-55426306:-	931	LOC114806513 (RTOM2)	LOC119950341 (RTOM2)
	Ornithorhynchus_anatinus:NC_041749.1:50157125-50159155:-	Tachyglossus_aculeatus:NC_052101.1:55408366-55410228:-	909	LOC103170756 (RTOM1)	LOC119950340 (RTOM3)

### Sheet: Table S3
Table S3. The GyDB HMMs hit to the RTOM genes.
ORF	HMM_model	E-value
Ornithorhynchus_anatinus:NC_041749.1:50157125-50159155:-(RTOM1_platypus)	RT_spumaretroviridae	2e-37
	RT_epsilonretroviridae	2.9e-23
	RT_gammaretroviridae	7.4e-23
	RT_17_6	1.4e-22
	RT_del	6.1e-22
	RT_gmr1	1.5e-17
	RT_deltaretroviridae	5e-17
	RT_pyggy	9.7e-17
	RT_cer2-3	1.6e-14
	RT_crm	2.2e-13
	RT_badnavirus	1.8e-12
	RT_gypsy	6.5e-12
	RT_reina	9e-12
	RT_maggy	1.1e-11
	RT_pyret	1.5e-11
	RT_micropia_mdg3	2.4e-11
	RT_osvaldo	6.3e-10
	RT_v_clade	7.4e-10
	RT_galadriel	1.8e-07
Ornithorhynchus_anatinus:NC_041749.1:50135067-50136896:-(RTOM2_platypus)	RT_spumaretroviridae	2.6e-09
Ornithorhynchus_anatinus:NC_041749.1:50120675-50122537:-(RTOM3_platypus)	RT_spumaretroviridae	4.5e-31
	RT_gammaretroviridae	2.4e-18
	RT_17_6	3.4e-18
	RT_del	6.3e-18
	RT_epsilonretroviridae	1.2e-15
	RT_pyggy	2.2e-15
	RT_cer2-3	4.3e-15
	RT_gmr1	4.8e-15
	RT_deltaretroviridae	1.5e-14
	RT_badnavirus	8.3e-12
	RT_micropia_mdg3	2.2e-11
	RT_crm	4.6e-11
	RT_osvaldo	2.2e-10
	RT_maggy	8.9e-10
	RT_v_clade	3.2e-08
	RT_reina	1.1e-07
	RT_pyret	1.3e-07
	RT_gypsy	4.9e-07
Tachyglossus_aculeatus:NC_052101.1:55440288-55442312:-(RTOM1_echidna)	RT_spumaretroviridae	3.7e-35
	RT_gammaretroviridae	5.4e-22
	RT_17_6	8.9e-22
	RT_del	2e-19
	RT_epsilonretroviridae	4e-19
	RT_deltaretroviridae	9.5e-17
	RT_pyggy	7.7e-16
	RT_gmr1	4.5e-15
	RT_cer2-3	5.2e-15
	RT_crm	4e-12
	RT_gypsy	8.7e-12
	RT_maggy	1.2e-11
	RT_badnavirus	1.4e-11
	RT_v_clade	3.5e-10
	RT_micropia_mdg3	1.8e-09
	RT_reina	1.8e-09
	RT_pyret	2.2e-09
	RT_osvaldo	4.1e-09
	RT_412_mdg1	1.2e-06
	RT_galadriel	1.5e-06
	RT_betaretroviridae	2.5e-06
Tachyglossus_aculeatus:NC_052101.1:55424630-55426306:-(RTOM2_echidna)	RT_spumaretroviridae	1.3e-07
Tachyglossus_aculeatus:NC_052101.1:55408366-55410228:-(RTOM3_echidna)	RT_spumaretroviridae	2.5e-28
	RT_del	3.5e-20
	RT_17_6	9.3e-18
	RT_gammaretroviridae	1.9e-16
	RT_cer2-3	1.2e-15
	RT_gmr1	1.1e-13
	RT_epsilonretroviridae	2.4e-13
	RT_crm	1.1e-12
	RT_v_clade	2.2e-12
	RT_deltaretroviridae	7.6e-12
	RT_pyggy	7.8e-12
	RT_badnavirus	4.2e-11
	RT_reina	4.6e-11
	RT_maggy	1.9e-09
	RT_micropia_mdg3	3.8e-09
	RT_galadriel	5.3e-08
	RT_pyret	6.8e-08
	RT_osvaldo	1.4e-06
	RT_412_mdg1	5.4e-06
	RT_gypsy	7.8e-06

### Sheet: Table S4
Table S4. Species and genomes used for genes similar to the RTOM genes.
Species	Genome	Group
Homo sapiens	GCF_000001405.39	Placental
Mus musculus	GCF_000001635.27	Placental
Monodelphis domestica	GCF_000002295.2	Marspial
Trichosurus vulpecula	GCF_011100635.1	Marspial
Ornithorhynchus anatinus	GCF_004115215.1	Monotreme
Tachyglossus aculeatus	GCF_015852505.1	Monotreme
Gallus gallus	GCF_016699485.2	Bird
Dromaius novaehollandiae	GCA_016128335.1	Bird
Alligator mississippiensis	GCF_000281125.3	Crocodyle
Crocodylus porosus	GCF_001723895.1	Crocodyle
Gopherus evgoodei	GCF_007399415.2	Turtle
Dermochelys coriacea	GCF_009764565.3	Turtle
Anolis carolinensis	GCF_000090745.1	Lizard
Sceloporus undulatus	GCF_019175285.1	Lizard
Thamnophis elegans	GCF_009769535.1	Snake
Crotalus viridis	GCA_003400415.2	Snake
Xenopus tropicalis	GCF_000004195.4	Frog
Hymenochirus boettgeri	GCA_019447015.1	Frog

### Sheet: Table S5
Table S5. RNA-seq data used in this study.
Species	Tissue	SRA_ID	Reference
Tachyglossus aculeatus	Liver	SRR10530483	Zhou et al. 2021
Tachyglossus aculeatus	Kidney	SRR10530484	Zhou et al. 2021
Tachyglossus aculeatus	Testis	SRR10530485	Zhou et al. 2021
Tachyglossus aculeatus	Heart	SRR10530486	Zhou et al. 2021
Tachyglossus aculeatus	Brain	SRR10530487	Zhou et al. 2021
Tachyglossus aculeatus	Kidney	SRR10530488	Zhou et al. 2021
Tachyglossus aculeatus	Ovary	SRR10530489	Zhou et al. 2021
Tachyglossus aculeatus	Liver	SRR10530490	Zhou et al. 2021
Tachyglossus aculeatus	Cerebellum	SRR10530491	Zhou et al. 2021
Tachyglossus aculeatus	Heart	SRR10530492	Zhou et al. 2021
Tachyglossus aculeatus	Brain	SRR10530493	Zhou et al. 2021
Ornithorhynchus anatinus	Brain	SRR5412222	Marin et al. 2017
Ornithorhynchus anatinus	Brain	SRR5412223	Marin et al. 2017
Ornithorhynchus anatinus	Brain	SRR5412224	Marin et al. 2017
Ornithorhynchus anatinus	Brain	SRR5412225	Marin et al. 2017
Ornithorhynchus anatinus	Heart	SRR5412226	Marin et al. 2017
Ornithorhynchus anatinus	Heart	SRR5412227	Marin et al. 2017
Ornithorhynchus anatinus	Heart	SRR5412228	Marin et al. 2017
Ornithorhynchus anatinus	Heart	SRR5412229	Marin et al. 2017
Ornithorhynchus anatinus	Kidney	SRR5412230	Marin et al. 2017
Ornithorhynchus anatinus	Kidney	SRR5412231	Marin et al. 2017
Ornithorhynchus anatinus	Kidney	SRR5412232	Marin et al. 2017
Ornithorhynchus anatinus	Kidney	SRR5412233	Marin et al. 2017
Ornithorhynchus anatinus	Liver	SRR5412234	Marin et al. 2017
Ornithorhynchus anatinus	Liver	SRR5412235	Marin et al. 2017
Ornithorhynchus anatinus	Liver	SRR5412236	Marin et al. 2017
Ornithorhynchus anatinus	Liver	SRR5412237	Marin et al. 2017
Ornithorhynchus anatinus	Ovary	SRR5412238	Marin et al. 2017
Ornithorhynchus anatinus	Ovary	SRR5412239	Marin et al. 2017
Ornithorhynchus anatinus	Testis	SRR5412240	Marin et al. 2017
Ornithorhynchus anatinus	Testis	SRR5412241	Marin et al. 2017

### Sheet: Table S6
Table S6. ERV-like ORFs shared between human and marmoset.
Gene type	Human ORF	Marmoset ORF	Bitscore	Human RefSeq	Marmoset RefSeq
gag	Homo_sapiens:NC_000014.9:100880715-100884845:-	Callithrix_jacchus:NC_048392.1:132340811-132344944:-	2532	RTL1	RTL1
	Homo_sapiens:NC_000023.11:110450528-110454694:+	Callithrix_jacchus:NC_048405.1:104338741-104342703:+	2016	RTL9	RTL9
	Homo_sapiens:NC_000023.11:72129834-72132074:-	Callithrix_jacchus:NC_048405.1:67743033-67745207:-	927	RTL5	RTL5
	Homo_sapiens:NC_000007.14:94663299-94664531:+	Callithrix_jacchus:NC_048390.1:53003708-53004931:-	833	PEG10	PEG10
	Homo_sapiens:NC_000016.10:87411424-87412998:-	Callithrix_jacchus:NC_048402.1:42655506-42657131:-	793	ZCCHC14	ZCCHC14
	Homo_sapiens:NC_000020.11:297362-298795:+	Callithrix_jacchus:NC_048387.1:5877689-5879023:+	745	ZCCHC3	ZCCHC3
pro	Homo_sapiens:NC_000014.9:100880715-100884845:-	Callithrix_jacchus:NC_048392.1:132340811-132344944:-	2532	RTL1	RTL1
	Homo_sapiens:NC_000012.12:124911717-124913774:-	Callithrix_jacchus:NC_048391.1:125609212-125610618:-	901	UBC	UBC
	Homo_sapiens:NC_000007.14:94664474-94665679:+	Callithrix_jacchus:NC_048390.1:53002560-53003765:-	800	PEG10	PEG10
	Homo_sapiens:NC_000011.10:104036733-104038010:+	Callithrix_jacchus:NC_048393.1:1786676-1787953:+	712	DDI1	DDI1
	Homo_sapiens:NC_000002.12:69960660-69961718:-	Callithrix_jacchus:NC_048396.1:40953346-40954452:+	605	ASPRV1	ASPRV1
pol	Homo_sapiens:NC_000014.9:100880715-100884845:-	Callithrix_jacchus:NC_048392.1:132340811-132344944:-	2532	RTL1	RTL1
	Homo_sapiens:NC_000014.9:24414444-24417443:+	Callithrix_jacchus:NC_048392.1:55185802-55188798:+	1982	NYNRIN	NYNRIN
	Homo_sapiens:NC_000007.14:94664474-94665679:+	Callithrix_jacchus:NC_048390.1:53002560-53003765:-	800	PEG10	PEG10
	Homo_sapiens:NC_000017.11:8369137-8370477:-	Callithrix_jacchus:NC_048387.1:73638722-73639993:-	782	KRBA2	KRBA2
env	Homo_sapiens:NC_000004.12:52743832-52745601:-	Callithrix_jacchus:NC_048385.1:142605577-142607217:+	909	ERVMER34-1	ERVMER34-1
	Homo_sapiens:NC_000019.10:53049147-53050856:+	Callithrix_jacchus:NC_048404.1:46359620-46361347:+	903	ERVV-2	ERVV-2
	Homo_sapiens:NC_000019.10:53049147-53050856:+	Callithrix_jacchus:NC_048404.1:46318317-46319801:+	815	ERVV-2	LOC108589661 (ERVV-1)
	Homo_sapiens:NC_000019.10:53013986-53015521:+	Callithrix_jacchus:NC_048404.1:46359620-46361347:+	776	ERVV-1	ERVV-2
	Homo_sapiens:NC_000019.10:53013986-53015521:+	Callithrix_jacchus:NC_048404.1:46318317-46319801:+	709	ERVV-1	LOC108589661 (ERVV-1)
